# Multimodal assessment of acute stress dynamics using an Aversive Video Paradigm (AVP)

**DOI:** 10.1101/2024.04.05.588254

**Authors:** Sumit Roy, Yan Fan, Mohsen Mosayebi-Samani, Maren Claus, Nilay Mutlu, Thomas Kleinsorge, Michael A. Nitsche

**Affiliations:** Department of Psychology and Neurosciences, Leibniz Research Centre for Working Environment and Human Factors, Dortmund, Germany; International Graduate School of Neuroscience (IGSN), Ruhr University Bochum, Bochum, Germany; Department of Immunology, Leibniz Research Centre for Working Environment and Human Factors, Dortmund, Germany; Bioengineering Department, Yildiz Technical University, Istanbul, Turkey; German Centre for Mental Health; Bielefeld University, University Hospital OWL, Protestant Hospital of Bethel Foundation, University Clinic of Psychiatry and Psychotherapy and University Clinic of Child and Adolescent Psychiatry and Psychotherapy

## Abstract

This study explored the efficacy of inducing stress through aversive video clips and investigated its impact on psychological processes, brain, and vegetative physiology. It had a randomized, single-blinded, crossover design, where participants were exposed in separate sessions to aversive or neutral video clips. Subjective feelings of stress were assessed via questionnaires. Electroencephalography (EEG) with 62 electrodes was recorded continuously. EEG power and connectivity changes based on coherence were analyzed. Heart rate (HR) and heart rate variability (HRV) data were obtained during the whole experiment, and saliva was collected for cortisol and cytokine analysis at different time intervals. Subjective data showed increased anxiety and negative affect induced by the aversive video clips, accompanied by elevated salivary cortisol levels after exposure to the stressful clips, and decreased heart rate variability. Cytokine levels however increased over time in both control and stress conditions, which argues against a stress-specific alteration of cytokines in this specific stress protocol. EEG alterations during stress induction suggest a disruption of top-down control and increased bottom-up processing. These results show that aversive video clips are suited to induce psychological stress in an experimental setting reliably, and are associated with stress-specific emotional, and physiological changes.
