## Supplementary material for "Multimodal assessment of acute stress dynamics using an Aversive Video Paradigm (AVP)": Connections_list.xlsx

### Sheet: Clips
	Theta
	Connections showing an increase during the Stress intervention										Connections showing a decrease during the Stress intervention
	Clip 1		Clip 2		Clip 3		Clip4		Combined		Clip 1		Clip 2		Clip 3		Clip4		Combined
	'C3'	'Fz'	'C6'	'POz'			'Cz'	'Pz'			'C3'	'C4'	'T8'	'CP6'			'Fz'	'Pz'	'T8'	'AF3'
	'C3'	'Cz'					'Pz'	'C2'			'T8'	'AF3'	'T8'	'AF3'			'P4'	'FC1'	'CP2'	'FC3'
	'C3'	'FCz'									'C4'	'FC3'	'T8'	'C6'			'Pz'	'FC1'	'T8'	'P6'
	'FCz'	'C1'									'CP2'	'FC3'	'T8'	'P6'			'P3'	'FC2'	'CP6'	'AF7'
	'C3'	'C2'									'F4'	'C5'					'C3'	'FC5'	'C6'	'AF7'
	'C1'	'C2'									'F2'	'C5'					'T8'	'CP6'
	'C2'	'FC3'									'T8'	'P6'					'P3'	'FCz'
	'AF7'	'FT8'									'CP6'	'P6'					'P4'	'FCz'
											'C5'	'TP7'					'Pz'	'F1'
																	'Fz'	'P1'
																	'FC2'	'P1'
																	'FC1'	'P2'
																	'P4'	'FC3'
																	'Pz'	'FC3'
																	'CP2'	'FC3'
																	'P2'	'FC3'
																	'FC1'	'PO4'
																	'FC2'	'PO4'
																	'FCz'	'PO4'
																	'C1'	'PO4'
																	'CP3'	'TP7'
																	'FC1'	'POz'
																	'FC2'	'POz'
																	'FCz'	'POz'
																	'F1'	'POz'
																	'FC3'	'POz'
	Alpha
	Connections showing an increase during the Stress intervention										Connections showing a decrease during the Stress intervention
	Clip 1		Clip 2		Clip 3		Clip4		Combined		Clip 1		Clip 2		Clip 3		Clip4		Combined
											'C5'	'TP7'	'T8'	'FC6'			'P4'	'FC3'
													'T8'	'C6'			'P8'	'CP3'
																	'Fp2'	'C6'
																	'F1'	'AF7'
	Beta (low)
	Connections showing an increase during the Stress intervention										Connections showing a decrease during the Stress intervention
	Clip 1		Clip 2		Clip 3		Clip4		Combined		Clip 1		Clip 2		Clip 3		Clip4		Combined
			'AF7'	'FT8'							'P4'	'O2'					'C3'	'P4'	'C3'	'P4'
											'P4'	'PO8'					'P4'	'FC1'	'FC1'	'PO8'
																	'O2'	'FC1'
																	'FC1'	'P2'
																	'FC1'	'PO4'
																	'FC1'	'P6'
																	'FC1'	'PO8'
																	'FC1'	'POz'
	Beta (high)
	Connections showing an increase during the Stress intervention										Connections showing a decrease during the Stress intervention
	Clip 1		Clip 2		Clip 3		Clip4		Combined		Clip 1		Clip 2		Clip 3		Clip4		Combined
			'O1'	'C6'	PO3'	'C6'	O1'	'C6'	'O1'	'C6'			'O1'	'FC1'			'O1'	'Fz'	'F2'	'C5'
			'PO3'	'C6'	'P5'	'TP8'	'O1'	'FT8'	'PO3'	'C6'			'O2'	'CP6'			'P4'	'FC1'	'FC1'	'PO8'
			'C6'	'PO7'			'PO3'	'FT8'	'O1'	'FT8'			'FC1'	'CP6'			'O1'	'FC1'	'Fz'	'POz'
			'FT8'	'PO7'			'FC6'	'PO7'	'C6'	'PO7'			'CP6'	'AFz'			'Pz'	'FC1'	'F1'	'POz'
			'C6'	'POz'			'FT8'	'PO7'	'FT8'	'PO7'			'CP2'	'F1'			'P3'	'FCz'
							'FT8'	'POz'					'CP6'	'F1'			'O1'	'FCz'
							'FT8'	'Oz'					'FC1'	'PO8'			'Pz'	'F1'
													'C6'	'PO8'			'Fz'	'P1'
													'F3'	'CPz'			'FC2'	'P1'
													'Fz'	'POz'			'FCz'	'P1'
													'FC1'	'POz'			'FC1'	'P2'
													'CP6'	'POz'			'FC1'	'PO3'
													'F1'	'POz'			'FC1'	'PO4'
																	'FCz'	'PO4'
																	'Fz'	'P5'
																	'FC1'	'PO8'
																	'FCz'	'PO8'
																	'Fz'	'POz'
																	'FC1'	'POz'
																	'FC2'	'POz'
																	'FCz'	'POz'
																	'Fz'	'Oz'
	Gamma (low)
	Connections showing an increase during the Stress intervention										Connections showing a decrease during the Stress intervention
	Clip 1		Clip 2		Clip 3		Clip4		Combined		Clip 1		Clip 2		Clip 3		Clip4		Combined
							'Pz'	'C1'	'O1'	'C6'					'O1'	'Fz'	O1'	'Fz'	'FC1'	'PO8'
							'O1'	'C6'	'PO3'	'C6'					'Fz'	'POz'	'Fz'	'Pz'	'Fz'	'POz'
							'PO3'	'C6'	'FC6'	'PO7'							'Pz'	'F1'	'F1'	'POz'
							'PO3'	'FT8'	'C6'	'PO7'							'Fz'	'P1'
							'FC6'	'PO7'	'FT8'	'PO7'							'FCz'	'PO4'
							'C6'	'PO7'									'Fz'	'POz'
							'FT8'	'PO7'									'FC1'	'POz'
							'FT8'	'POz'									'FCz'	'POz'
							'FT8'	'Oz'
	Gamma (high)
	Connections showing an increase during the Stress intervention										Connections showing a decrease during the Stress intervention
	Clip 1		Clip 2		Clip 3		Clip4		Combined		Clip 1		Clip 2		Clip 3		Clip4		Combined
							'FC6'	'PO7'	'O1'	'C6'			'Pz'	'CP6'
							'C6'	'PO7'	'FC6'	'PO7'
							'FT8'	'PO7'	'C6'	'PO7'
									'FT8'	'PO7'

### Sheet: Resting State
	Stress										Control										Stress vs Control (Resting State 1 and Resting State 2)
	Theta
	Connections showing an increase after intervention (RS2) as compared to before intervention (RS1).				Connections showing a decrease after intervention (RS2) as compared to before intervention (RS1)						No significant change found in the Control condition for Eyes Open and Eyes Closed states										No significant change found in the Eyes Open and Eyes Closed states
	Eyes Open		Eyes Closed		Eyes Open		Eyes Closed
	'PO3'	'F6'	'F4'	'Cz'
	'PO4'	'F6'	'O1'	'FC1'
	'F6'	'POz'	'O2'	'FC1'
			'Iz'	'FC1'
			'Cz'	'FC2'
			'P7'	'CP2'
			'F4'	'AFz'
			'Cz'	'AFz'
			'FC2'	'AFz'
			'F4'	'FCz'
			'AFz'	'F1'
			'Cz'	'F2'
			'F2'	'C1'
			'Cz'	'C2'
			'FCz'	'C2'
			'F1'	'AF4'
			'AF3'	'AF4'
			'O2'	'FC3'
			'Cz'	'FC4'
			'AFz'	'FC4'
			'FCz'	'FC4'
			'PO4'	'P6'
			'FC1'	'Oz'
			'FC3'	'Oz'
	Alpha
	Connections showing an increase after intervention (RS2) as compared to before intervention (RS1).				Connections showing a decrease after intervention (RS2) as compared to before intervention (RS1)
	Eyes Open		Eyes Closed		Eyes Open		Eyes Closed
			'Cz'	'FC2'
			'FC1'	'FC2'
			'O1'	'CP2'
			'P7'	'CP2'
			'F4'	'FCz'
			'FC2'	'FCz'
			'F4'	'F1'
			'AFz'	'F1'
			'Cz'	'F2'
			'FC1'	'F2'
			'F2'	'C1'
			'F1'	'AF4'
			'Cz'	'FC4'
			'CP2'	'TP7'
			'C2'	'TP7'
			'CP2'	'PO7'
	Beta(low)
	Connections showing an increase after intervention (RS2) as compared to before intervention (RS1).				Connections showing a decrease after intervention (RS2) as compared to before intervention (RS1)
	Eyes Open		Eyes Closed		Eyes Open		Eyes Closed
			'P7'	'CP2'
			'CP2'	'TP7'
			'CP2'	'PO7'
	Beta(high)
	Connections showing an increase after intervention (RS2) as compared to before intervention (RS1).				Connections showing a decrease after intervention (RS2) as compared to before intervention (RS1)
	Eyes Open		Eyes Closed		Eyes Open		Eyes Closed
			Cz'	'FC2'			'C1'	'PO3'
			'AF3'	'AF4'
	Gamma(low)
	Connections showing an increase after intervention (RS2) as compared to before intervention (RS1).				Connections showing a decrease after intervention (RS2) as compared to before intervention (RS1)
	Eyes Open		Eyes Closed		Eyes Open		Eyes Closed
	'PO3'	'F6'	FC1'	'FC2'
	'F6'	'PO7'	'F4'	'F1'
			'AFz'	'AF3'
			'AF3'	'AF4'
			'P4'	'P6'
			'PO4'	'P6'
			'PO4'	'PO8'
	Gamma(high)
	Connections showing an increase after intervention (RS2) as compared to before intervention (RS1).				Connections showing a decrease after intervention (RS2) as compared to before intervention (RS1)
	Eyes Open		Eyes Closed		Eyes Open		Eyes Closed
	'PO3'	'F6'	'F7'	'F8'
	'F6'	'PO7'	'AFz'	'AF3'
			'AF3'	'AF4'
			'AF4'	'F5'
			'PO4'	'PO8'
